# Mutant Huntingtin impairs neurodevelopment in human brain organoids through CHCHD2-mediated neurometabolic failure

**DOI:** 10.1101/2023.06.03.543551

**Authors:** Pawel Lisowski, Selene Lickfett, Agnieszka Rybak-Wolf, Stephanie Le, Werner Dykstra, Barbara Mlody, Carmen Menacho, Philipp Roth, Yasmin Richter, Linda A. M. Kulka, Petar Glazar, Haijia Wu, David Meierhofer, Ivano Legnini, Max Otto, Duncan Miller, Nancy Neuendorf, Tobias Hahn, Narasimha Swamy Telugu, Annett Böddrich, Ertan Mayatepek, Sebastian Diecke, Heidi Olzscha, Janine Kirstein, Ralf Kühn, Sidney Cambridge, Nikolaus Rajewsky, Erich E. Wanker, Josef Priller, Jakob J. Metzger, Alessandro Prigione

**Affiliations:** Max Delbrueck Center for Molecular Medicine (MDC), Berlin, Germany; Berlin Institute for Medical Systems Biology (BIMSB), Berlin, Germany; Neuropsychiatry, Charité - Universitätsmedizin Berlin, Germany; Institute of Genetics, Polish Academy of Sciences, Magdalenka, Poland; Department of General Pediatrics, Neonatology and Pediatric Cardiology, Medical Faculty, Heinrich-Heine-University, Duesseldorf, Germany; Cell Biology, University Bremen, Germany; Institute of Physiological Chemistry, Martin-Luther-University, Halle-Wittenberg, Germany; Max Planck Institute for Molecular Genetics, Berlin, Germany; Institute of Molecular Medicine, Medical School Hamburg, Germany; Berlin Institute of Health (BIH), Berlin, Germany; Leibniz Institute on Aging – Fritz-Lipmann Institute, Jena, Germany; Dr. Senckenbergische Anatomie, Goethe University Frankfurt, Germany; German Center for Neurodegenerative Diseases (DZNE), Berlin, Germany; Department of Psychiatry and Psychotherapy; School of Medicine and Health, Technical University Munich, Germany; University of Edinburgh and UK DRI, Edinburgh, UK

## Abstract

Expansion of the glutamine tract (poly-Q) in the protein Huntingtin (HTT) causes the neurodegenerative disorder Huntington’s disease (HD). Emerging evidence suggests that mutant HTT (mHTT) disrupts brain development. To gain mechanistic insights into the neurodevelopmental impact of human mHTT, we engineered induced pluripotent stem cells to introduce a biallelic or monoallelic mutant 70Q expansion or to remove the poly-Q tract of HTT. 70Q introduction caused aberrant development of cerebral organoids with loss of neural progenitor organization. The early neurodevelopmental signature of mHTT highlighted the dysregulation of the protein coiled-coil-helix-coiled-coil-helix domain containing 2 (CHCHD2), a transcription factor involved in mitochondrial integrated stress response. CHCHD2 repression was associated with abnormal mitochondrial morpho-dynamics and elevated resting energy expenditure. Elimination of the poly-Q tract of HTT normalized CHCHD2 expression and mitochondrial defects. Hence, mHTT-mediated disruption of human neurodevelopment is paralleled by aberrant neurometabolic programming mediated by dysregulation of CHCHD2, which could then serve as an early intervention target for HD.
