## Supplementary material for "Mutant Huntingtin impairs neurodevelopment in human brain organoids through CHCHD2-mediated neurometabolic failure": Supp data 5

### Sheet: iPSCs
sampleID	maximal atp production	maximal o2 consumption	max.atp/o2 ratio	glucose rest [µmol/g/min]	lactate/pyruvate rest [µmol/g/min]	glucose middle load [µmol/g/min]	lactate/pyruvate middle load [µmol/g/min]	glucose high load [µmol/g/min]	lactate/pyruvate high load [µmol/g/min]	glucose max load [µmol/g/min]	lactate/pyruvate max load [µmol/g/min]	proton leakage rest [10^-4 A]	sodium pumping rest [10^-4 A]	potassium pumping rest [10^-4 A]	phosphate exchange rest [10^-4 A]	ATP synthesis rest [10^-4 A]	calcium pumping rest [10^-4 A]	proton leakage mid [10^-4 A]	sodium pumping mid [10^-4 A]	potassium pumping mid [10^-4 A]	phosphate exchange mid [10^-4 A]	ATP synthesis mid [10^-4 A]	calcium pumping mid [10^-4 A]	proton leakage high [10^-4 A]	sodium pumping high [10^-4 A]	potassium pumping high [10^-4 A]	phosphate exchange high [10^-4 A]	ATP synthesis high [10^-4 A]	calcium pumping high [10^-4 A]	proton leakage max [10^-4 A]	sodium pumping max [10^-4 A]	potassium pumping max [10^-4 A]	phosphate exchange max [10^-4 A]	ATP synthesis max [10^-4 A]	calcium pumping max [10^-4 A]
iPSCs_WT/WT_1	9.70091	1.84718	5.25173	15.9304	-8.91448	31.7154	-20.8226	32.3477	-20.7913	31.5119	-19.7097	3.72084e-06	1.98957e-07	5.22251e-06	7.68457e-06	2.09776e-05	1.79493e-08	3.33624e-06	1.81371e-07	4.66037e-06	1.39678e-05	4.05308e-05	2.51769e-08	2.78535e-06	1.68961e-07	3.86967e-06	1.49335e-05	4.13698e-05	4.53273e-08	2.66532e-06	1.91184e-07	3.69891e-06	1.52421e-05	4.22416e-05	6.65281e-08
iPSCs_WT/WT_2	14.0419	2.80499	5.00604	4.36672	3.67516	11.2055	2.16174	22.7844	-5.71582	24.6874	-6.77372	3.86858e-06	2.06301e-07	5.43734e-06	8.77372e-06	2.39146e-05	1.58184e-08	3.65919e-06	1.96914e-07	5.12604e-06	1.68074e-05	5.61967e-05	2.1282e-08	3.0303e-06	1.68472e-07	4.21981e-06	2.27751e-05	6.33032e-05	3.06835e-08	2.76572e-06	1.89968e-07	3.84151e-06	2.3948e-05	6.65561e-05	6.22436e-08
iPSCs_WT/WT_3	11.5816	2.27569	5.08926	9.23523	-1.7282	21.6036	-9.49298	28.0341	-14.12	27.4877	-13.0506	3.83283e-06	2.04777e-07	5.3839e-06	8.30214e-06	2.26829e-05	1.70731e-08	3.57772e-06	1.93611e-07	5.00669e-06	1.55131e-05	4.93609e-05	2.35285e-08	2.94893e-06	1.71006e-07	4.10242e-06	1.84095e-05	5.11476e-05	3.87973e-08	2.77851e-06	1.98872e-07	3.85974e-06	1.91001e-05	5.30514e-05	6.74993e-08
iPSCs_70Q/70Q_1	6.92672	1.42584	4.858	14.8322	-7.95991	15.3779	-6.37217	15.3343	-6.20515	15.1595	-5.98273	3.55139e-06	1.90111e-07	4.97695e-06	7.66858e-06	2.09791e-05	1.91768e-08	2.70324e-06	1.5329e-07	3.75364e-06	1.11772e-05	3.11898e-05	3.36335e-08	2.54656e-06	1.6828e-07	3.52948e-06	1.14104e-05	3.15226e-05	5.525e-08	2.47239e-06	1.84378e-07	3.42393e-06	1.15006e-05	3.17833e-05	6.87573e-08
iPSCs_70Q/70Q_2	5.30242	1.15023	4.60989	10.2068	-3.3488	10.2058	-2.95357	10.1945	-2.83093	10.1504	-2.73599	3.45835e-06	1.86508e-07	4.83781e-06	7.81718e-06	2.14376e-05	2.24457e-08	2.69782e-06	1.66046e-07	3.74473e-06	8.66311e-06	2.40944e-05	4.6924e-08	2.6167e-06	1.84388e-07	3.62925e-06	8.84152e-06	2.43422e-05	6.38835e-08	2.56003e-06	1.9961e-07	3.54862e-06	8.92877e-06	2.45884e-05	7.49276e-08
iPSCs_70Q/70Q_3	7.29718	1.43712	5.07763	21.1569	-14.731	23.199	-14.4231	23.1416	-14.1239	22.8052	-13.6598	3.62875e-06	1.94535e-07	5.08821e-06	7.15752e-06	1.95945e-05	1.94843e-08	2.85839e-06	1.61268e-07	3.97465e-06	1.09578e-05	3.07896e-05	3.32592e-08	2.69606e-06	1.77288e-07	3.7423e-06	1.1326e-05	3.13232e-05	5.59987e-08	2.61285e-06	1.98357e-07	3.62411e-06	1.15168e-05	3.18552e-05	7.25636e-08

### Sheet: NPCs
sampleID	maximal atp production	maximal o2 consumption	max.atp/o2 ratio	glucose rest [µmol/g/min]	lactate/pyruvate rest [µmol/g/min]	glucose middle load [µmol/g/min]	lactate/pyruvate middle load [µmol/g/min]	glucose high load [µmol/g/min]	lactate/pyruvate high load [µmol/g/min]	glucose max load [µmol/g/min]	lactate/pyruvate max load [µmol/g/min]	proton leakage rest [10^-4 A]	sodium pumping rest [10^-4 A]	potassium pumping rest [10^-4 A]	phosphate exchange rest [10^-4 A]	ATP synthesis rest [10^-4 A]	calcium pumping rest [10^-4 A]	proton leakage mid [10^-4 A]	sodium pumping mid [10^-4 A]	potassium pumping mid [10^-4 A]	phosphate exchange mid [10^-4 A]	ATP synthesis mid [10^-4 A]	calcium pumping mid [10^-4 A]	proton leakage high [10^-4 A]	sodium pumping high [10^-4 A]	potassium pumping high [10^-4 A]	phosphate exchange high [10^-4 A]	ATP synthesis high [10^-4 A]	calcium pumping high [10^-4 A]	proton leakage max [10^-4 A]	sodium pumping max [10^-4 A]	potassium pumping max [10^-4 A]	phosphate exchange max [10^-4 A]	ATP synthesis max [10^-4 A]	calcium pumping max [10^-4 A]
NPCs_WT/WT_1	10.4679	1.98628	5.27011	9.11771	-1.61387	23.6982	-12.0121	34.2207	-21.8659	33.3722	-20.7541	3.7405e-06	1.99506e-07	5.25446e-06	8.32238e-06	2.27414e-05	1.64117e-08	3.31646e-06	1.7911e-07	4.63649e-06	1.51769e-05	4.41766e-05	2.29242e-08	2.72467e-06	1.60929e-07	3.7843e-06	1.62438e-05	4.51048e-05	4.07304e-08	2.63244e-06	1.76193e-07	3.65245e-06	1.65476e-05	4.59123e-05	5.7652e-08
NPCs_WT/WT_2	12.463	2.43916	5.10956	8.56973	-0.973766	19.2811	-6.90352	30.0726	-15.1389	29.6344	-14.2042	3.86251e-06	2.06451e-07	5.42481e-06	8.35689e-06	2.28155e-05	1.72926e-08	3.63717e-06	1.9695e-07	5.0894e-06	1.57184e-05	5.13454e-05	2.38103e-08	3.03213e-06	1.72402e-07	4.22062e-06	1.9913e-05	5.53653e-05	3.54484e-08	2.83824e-06	1.87411e-07	3.94428e-06	2.05667e-05	5.7165e-05	5.77921e-08
NPCs_WT/WT_3	13.1679	2.54538	5.17325	10.2922	-2.77226	23.7373	-11.5781	34.8212	-19.4356	34.1201	-17.9871	3.83542e-06	2.04935e-07	5.38749e-06	8.22047e-06	2.24261e-05	1.71173e-08	3.63296e-06	1.96544e-07	5.08537e-06	1.54101e-05	5.09755e-05	2.33792e-08	3.13228e-06	1.7656e-07	4.36346e-06	2.05467e-05	5.71377e-05	3.39795e-08	2.87392e-06	2.01336e-07	3.99532e-06	2.15084e-05	5.97794e-05	6.57954e-08
NPCs_70Q/70Q_1	12.2426	2.36238	5.18231	13.0423	-5.75825	25.4138	-13.5084	33.7967	-19.2501	32.8656	-17.852	3.78689e-06	2.02388e-07	5.31697e-06	7.98937e-06	2.18114e-05	1.75038e-08	3.55034e-06	1.92397e-07	4.96554e-06	1.5058e-05	4.90837e-05	2.41459e-08	2.99857e-06	1.71148e-07	4.1729e-06	1.92183e-05	5.33818e-05	3.60726e-08	2.77298e-06	1.90689e-07	3.85176e-06	1.98868e-05	5.52382e-05	6.24661e-08
NPCs_70Q/70Q_2	10.3024	1.97311	5.22138	12.9405	-5.60032	25.9325	-14.2971	32.3801	-19.8623	31.3956	-18.7162	3.6228e-06	1.93231e-07	5.08563e-06	8.00162e-06	2.18169e-05	1.68992e-08	3.23864e-06	1.7523e-07	4.52405e-06	1.47375e-05	4.36993e-05	2.36094e-08	2.72562e-06	1.61533e-07	3.78538e-06	1.61829e-05	4.48487e-05	4.12958e-08	2.64265e-06	1.73353e-07	3.66683e-06	1.63958e-05	4.54339e-05	5.51738e-08
NPCs_70Q/70Q_3	11.1579	2.14143	5.21048	13.284	-5.98132	26.1389	-14.3663	33.4147	-20.0197	32.3141	-18.6372	3.62381e-06	1.93275e-07	5.08733e-06	7.98271e-06	2.1775e-05	1.68476e-08	3.33018e-06	1.79983e-07	4.65518e-06	1.49397e-05	4.68532e-05	2.32063e-08	2.80886e-06	1.63219e-07	3.90394e-06	1.75363e-05	4.86628e-05	3.84694e-08	2.69399e-06	1.77881e-07	3.7398e-06	1.79118e-05	4.96979e-05	5.64929e-08
