## Supplementary material for "Mutant Huntingtin impairs neurodevelopment in human brain organoids through CHCHD2-mediated neurometabolic failure": Supp data 9

### Sheet: Metabolomics Perseus result
Significant	-LOG(P-value)	Difference log2 (pat vs Ctrl)	Metabolite	HMDB ID	KEGG ID	Student's T-test Significant patient_ctrl	Student's T-test significant	-Log Student's T-test p-value patient_ctrl	Student's T-test q-value patient_ctrl	Student's T-test Difference patient_ctrl	Student's T-test Test statistic patient_ctrl	XM001_ctrl	BIH5_ctrl	Con2_ctrl	CH2_patient	CH4_patient	180Q_patient
	0.639848	-3.34087	Vaccenyl carnitine	HMDB0006351				0.639848	0.736653	-3.34087	-1.41802	13.053	18.316	10.4624	11.4045	9.80743	10.597
	1.71927	-2.24605	L-Lactic acid	HMDB00190	C00186			1.71927	0.431156	-2.24605	-3.80104	19.7421	21.4803	20.77	18.946	18.4274	17.8808
	1.19417	-2.05345	CDP-choline	HMDB01413	C00307			1.19417	0.533318	-2.05345	-2.54048	20.9388	23.3953	21.0082	19.7475	19.7758	19.6587
	1.16528	-1.9996	Sphingomyelin (d18:1/14:0)	HMDB12097				1.16528	0.533318	-1.9996	-2.47815	28.2242	28.9933	26.3631	26.2641	25.6105	25.7073
	0.894112	-1.85166	Sphingomyelin (d18:0/14:0)	HMDB12085				0.894112	0.633147	-1.85166	-1.91769	25.0619	26.2744	23.0293	23.3043	22.837	22.6694
	1.42144	-1.82635	Hypoxanthine	HMDB00157	C00262			1.42144	0.533318	-1.82635	-3.05365	23.3413	23.8531	25.0381	22.7177	21.6276	22.4081
	1.79588	-1.80412	Glycerol 3-phosphate	HMDB00126	C00093			1.79588	0.431156	-1.80412	-4.00976	22.8083	23.8482	22.8848	21.9563	21.2247	20.9479
	0.681852	-1.71292	Riboflavin	HMDB00244	C00255			0.681852	0.706243	-1.71292	-1.49984	18.0891	21.823	19.2887	18.0773	18.5183	17.4664
	1.6978	-1.64627	Choline	HMDB00097	C00114			1.6978	0.431156	-1.64627	-3.74386	25.9289	26.9307	25.7069	24.9729	24.2007	24.4539
	1.70513	-1.61423	NAD	HMDB00902	C00003			1.70513	0.431156	-1.61423	-3.7633	21.689	22.9911	21.897	20.8652	20.4054	20.4637
	0.746731	-1.60262	Cadaverine	HMDB02322	C01672			0.746731	0.679378	-1.60262	-1.6265	18.8978	22.142	19.6865	18.7562	18.7802	18.382
	1.79601	-1.49764	N-Acetylputrescine	HMDB02064	C02714			1.79601	0.431156	-1.49764	-4.0101	25.9656	26.8827	25.7212	24.9179	24.6519	24.5067
	2.1789	-1.46422	L-Carnitine	HMDB00062	C00318			2.1789	0.431156	-1.46422	-5.17617	22.2221	22.0441	21.3045	20.4548	20.3419	20.3813
	0.731112	-1.43347	Creatine	HMDB00064	C00300			0.731112	0.679378	-1.43347	-1.59595	22.3267	24.2002	21.2205	21.152	21.5367	20.7583
	1.10573	-1.42452	3-hydroxybutyrylcarnitine	HMDB0062735				1.10573	0.533318	-1.42452	-2.35144	16.2879	16.2726	14.5318	13.9489	14.4914	14.3784
	0.915602	-1.35932	Acetylcarnitine		C02571			0.915602	0.626751	-1.35932	-1.96075	20.8465	21.5155	19.2396	18.9013	19.1782	19.444
	0.807484	-1.30835	L-Tyrosine	HMDB00158	C00082			0.807484	0.648305	-1.30835	-1.74578	24.2034	26.6471	25.5514	24.0975	24.6185	23.7609
	0.801258	-1.29888	L-Valine	HMDB00883	C00183			0.801258	0.648305	-1.29888	-1.73352	24.7941	27.2754	26.1711	24.7177	25.1816	24.4447
	0.994716	-1.28648	Inosine 5'-monophosphate	HMDB00175	C00130			0.994716	0.593541	-1.28648	-2.12103	20.6771	22.6344	22.1485	20.7765	20.2683	20.5557
	1.16459	-1.28623	Xanthosine	HMDB00299	C01762			1.16459	0.533318	-1.28623	-2.47667	14.3769	13.7831	13.8175	13.6561	12.085	12.3777
	0.524503	-1.24738	Betaine	HMDB00043	C00719			0.524503	0.741453	-1.24738	-1.19276	27.0441	24.5156	23.5371	23.7335	23.8748	23.7465
	1.12794	-1.22477	Flavin Mononucleotide	HMDB01520	C00061			1.12794	0.533318	-1.22477	-2.39843	16.8848	17.4294	15.8424	15.9125	15.3129	15.2569
	1.20299	-1.11002	Biotin	HMDB00030	C00120			1.20299	0.533318	-1.11002	-2.55964	23.06	23.6893	22.3679	22.2926	21.5792	21.9153
	1.51675	-1.09879	Acetyl-CoA	HMDB01206	C00024			1.51675	0.533318	-1.09879	-3.28259	18.5156	18.1132	18.2857	17.2214	17.7417	16.6551
	0.562085	-1.08681	L-Isoleucine	HMDB00172	C00407			0.562085	0.736653	-1.08681	-1.26638	24.6479	27.4122	26.3952	24.8372	25.6435	24.7142
	0.582548	-1.06568	L-Phenylalanine	HMDB00159	C00079			0.582548	0.736653	-1.06568	-1.30634	24.2599	26.8643	25.9606	24.4309	25.1957	24.2612
	0.659842	-1.06474	Sphingomyelin (d18:1/18:1(9Z)), Sphingomyelin (d18:1/18:1(11Z))	HMDB12101, HMDB12100				0.659842	0.723908	-1.06474	-1.45696	26.3875	26.9823	24.6183	25.2751	24.7216	24.7972
	0.52694	-1.04252	L-Leucine	HMDB00687	C00123			0.52694	0.741453	-1.04252	-1.19754	22.6277	25.4367	24.3661	22.9099	23.6828	22.7102
	0.860637	-1.01371	Pyridoxal 5'-phosphate	HMDB01491	C00018			0.860637	0.635031	-1.01371	-1.85096	17.4788	18.8997	17.5108	17.4888	16.5266	16.8328
	0.838983	-1.00179	FAD	HMDB01248	C00016			0.838983	0.644479	-1.00179	-1.808	19.9981	20.5886	18.8647	19.2668	18.5653	18.6139
	1.09472	-0.99534	Guanine	HMDB00132	C00242			1.09472	0.533318	-0.99534	-2.32827	21.447	21.9389	21.238	21.2269	19.9391	20.4718
	0.354861	-0.992809	Ceramide (d18:1/18:0)	HMDB04950				0.354861	0.829301	-0.992809	-0.853028	15.6482	19.2114	16.4962	16.8371	15.3014	16.2389
	0.486507	-0.949492	Sphingomyelin (d18:0/16:0)	HMDB10168				0.486507	0.751441	-0.949492	-1.11792	28.9066	29.8584	27.0263	27.9481	27.6366	27.3582
	0.681887	-0.947629	Sphingomyelin (d18:0/16:1(9Z))	HMDB13464				0.681887	0.706243	-0.947629	-1.4999	31.5625	32.1346	30.0669	30.5632	30.2704	30.0875
	0.294914	-0.94408	Ceramide (d18:1/14:0)	HMDB11773				0.294914	0.829301	-0.94408	-0.727727	16.143	18.7269	14.862	16.683	14.5194	15.6973
	0.340291	-0.92756	Ceramide (d18:1/20:0)	HMDB04951				0.340291	0.829301	-0.92756	-0.822922	14.3054	17.8522	14.7639	15.0556	14.5869	14.4963
	0.771739	-0.919721	Niacinamide	HMDB01406	C00153			0.771739	0.661206	-0.919721	-1.6755	26.8715	27.8578	26.126	26.4008	25.6302	26.0652
	1.32841	-0.857327	Sphingomyelin (d18:0/23:0)	HMDB12093				1.32841	0.533318	-0.857327	-2.83837	22.524	21.9653	21.7295	21.5935	21.0173	21.036
	0.400043	-0.808359	Sphingomyelin (d18:1/24:0)	HMDB11697				0.400043	0.778042	-0.808359	-0.94522	25.5055	26.5793	23.7689	24.9261	24.0749	24.4276
	0.404176	-0.799231	Thiamine	HMDB00235	C00378			0.404176	0.778042	-0.799231	-0.953576	24.6186	27.2184	25.0771	24.8001	25.2832	24.4331
	1.08384	-0.775219	NADP	HMDB00217	C00006			1.08384	0.533318	-0.775219	-2.30543	14.2809	14.7495	13.979	14.0088	13.142	13.5328
	0.259234	-0.772333	Ceramide (d18:1/16:0)	HMDB04949				0.259234	0.865373	-0.772333	-0.651069	16.1957	19.4343	16.2549	17.334	15.5743	16.6595
	0.564599	-0.736063	Isonicotinic acid	HMDB60665	C07446			0.564599	0.736653	-0.736063	-1.27129	21.7275	22.3815	20.5645	21.2788	20.6392	20.5473
	0.327174	-0.705357	Sphingomyelin (d18:0/24:0)	HMDB12094				0.327174	0.829301	-0.705357	-0.795637	24.4409	25.4806	22.5623	23.8821	23.0589	23.4268
	0.528514	-0.699259	Nicotinic acid	HMDB01488	C00253			0.528514	0.741453	-0.699259	-1.20063	21.7618	22.4046	20.5656	21.3173	20.615	20.7019
	0.581201	-0.694286	Thiamine pyrophosphate	HMDB01372	C00068			0.581201	0.736653	-0.694286	-1.30371	18.0515	19.061	17.6833	18.1778	17.011	17.5243
	0.60884	-0.679325	Cyclic AMP	HMDB00058	C00575			0.60884	0.736653	-0.679325	-1.35761	9.72215	10.6539	8.94946	9.25305	8.95247	9.08205
	0.494688	-0.653646	Butyryl-L-carnitine	HMDB0002013	C02862			0.494688	0.751441	-0.653646	-1.13408	15.729	16.5036	17.0344	16.6246	15.2135	15.4679
	0.311285	-0.636416	Sphingomyelin (d18:1/26:0)	HMDB11698				0.311285	0.829301	-0.636416	-0.762342	22.8261	23.6969	21.0103	22.4038	21.5657	21.6546
	0.445599	-0.623799	Guanosine	HMDB00133	C00387			0.445599	0.778042	-0.623799	-1.03671	22.6679	20.8928	21.9038	21.8224	20.9119	20.8588
	0.249633	-0.614262	5-Thymidylic acid	HMDB01227	C00364			0.249633	0.865373	-0.614262	-0.630125	12.4264	9.53129	10.4858	11.1484	9.71374	9.73856
	0.196387	-0.608254	Ceramide (d18:1/24:1)	HMDB04953				0.196387	0.880454	-0.608254	-0.511056	16.2215	19.6553	16.6559	17.5346	15.9127	17.2605
	0.418621	-0.607893	Deoxyguanosine	HMDB00085	C00330			0.418621	0.778042	-0.607893	-0.982687	21.2217	19.1364	19.9083	19.3931	19.6998	19.3498
	0.284092	-0.595236	L-Lysine	HMDB00182	C00047			0.284092	0.838315	-0.595236	-0.704663	19.586	22.1312	19.7984	20.1173	20.1441	19.4684
	0.536638	-0.594977	Sphingomyelin (d18:1/16:0)	HMDB10169				0.536638	0.741453	-0.594977	-1.21656	30.1072	29.8656	28.6024	29.2081	28.872	28.7101
	0.489426	-0.580723	L-Threonine	HMDB00167	C00188			0.489426	0.751441	-0.580723	-1.12369	20.7974	22.5152	21.2365	21.0155	20.9008	20.8907
	0.309868	-0.551564	Sphingomyelin (d18:0/26:0)	n/a				0.309868	0.829301	-0.551564	-0.759358	21.7812	22.4008	20.1036	21.351	20.5991	20.6809
	0.406102	-0.539415	Uracil	HMDB00300	C00106			0.406102	0.778042	-0.539415	-0.957465	19.7091	19.4268	18.2665	19.2603	18.0738	18.4501
	0.877413	-0.531862	L-Glycine	HMDB00123	C00037			0.877413	0.633597	-0.531862	-1.88435	19.8201	20.4695	20.0529	19.959	19.238	19.5498
	0.33804	-0.506237	Sphingomyelin (d18:0/14:1(9Z)(OH))	HMDB13462				0.33804	0.829301	-0.506237	-0.818253	23.8887	24.031	22.14	23.0641	22.8016	22.6753
	0.32469	-0.503368	Sphingomyelin (d18:0/22:2(13Z,16Z)(OH))	HMDB13467				0.32469	0.829301	-0.503368	-0.790452	23.8249	24.0273	22.0479	22.9576	22.8209	22.6114
	0.127121	-0.487998	Adenosine monophosphate	HMDB00045	C00020			0.127121	0.9032	-0.487998	-0.346767	26.4978	22.2247	22.4217	23.6308	23.0108	23.0386
	0.142841	-0.470927	L-Glutamine	HMDB00641	C00064			0.142841	0.902868	-0.470927	-0.385175	21.5358	25.6533	24.2205	23.1828	23.7212	23.0929
	0.152014	-0.458438	Ceramide (d18:0/16:0)	HMDB11760				0.152014	0.902868	-0.458438	-0.407258	17.2268	19.9482	16.4304	18.109	16.8802	17.2408
	0.327379	-0.45682	Pantothenic acid	HMDB00210	C00864			0.327379	0.829301	-0.45682	-0.796066	28.5993	28.0081	27.2595	28.1301	26.6951	27.6711
	0.21991	-0.422404	L-Arginine	HMDB00517	C00062			0.21991	0.880454	-0.422404	-0.564308	21.4652	23.787	21.8375	22.0968	22.1909	21.5348
	0.196067	-0.420772	S-Adenosylhomocysteine	HMDB00939	C00021			0.196067	0.880454	-0.420772	-0.510321	19.86	17.4873	18.2255	18.7584	17.2827	18.2693
	0.386664	-0.370823	Protoporphyrin IX	HMDB00241	C02191			0.386664	0.790408	-0.370823	-0.918089	15.3806	15.6224	15.6788	15.9751	14.7545	14.8397
	0.224981	-0.352892	Sphingomyelin (d18:0/18:1(9Z)), Sphingomyelin (d18:0/18:1(11Z))	HMDB12089, HMDB12088				0.224981	0.880454	-0.352892	-0.575647	29.7952	30.2108	28.2034	29.1283	29.0189	29.0034
	0.412077	-0.339021	N-Acetyl-L-glutamic_acid	HMDB01138	C00624			0.412077	0.778042	-0.339021	-0.969516	24.4937	23.7048	23.8624	24.1571	23.2927	23.594
	0.597342	-0.322665	L-Proline	HMDB00162	C00148			0.597342	0.736653	-0.322665	-1.3352	26.4535	26.8682	26.0462	26.2202	26.1146	26.065
	0.0950158	-0.318097	Deoxyadenosine	HMDB00101	C00559			0.0950158	0.942283	-0.318097	-0.265847	21.4251	17.7266	18.4944	19.6991	18.5535	18.4392
	0.210242	-0.300532	Sphingomyelin (d18:1/24:1(15Z))	HMDB12107				0.210242	0.880454	-0.300532	-0.542553	28.2103	27.9823	26.4967	27.3085	27.4699	27.0093
	0.213199	-0.277916	Sphingomyelin (d18:0/16:1(9Z)(OH))	HMDB13463				0.213199	0.880454	-0.277916	-0.549227	24.2234	24.3685	22.7851	23.5651	23.4892	23.489
	0.166795	-0.253088	L-Tryptophan	HMDB00929	C00078			0.166795	0.895841	-0.253088	-0.442367	23.6855	25.0773	24.7836	23.8945	25.0314	23.8612
	0.144858	-0.24917	Uridine diphosphate-N-acetylglucosamine	HMDB00290	C00043			0.144858	0.902868	-0.24917	-0.390051	14.4544	15.9285	14.1393	15.2203	14.4019	14.1525
	0.142128	-0.238585	Ceramide (d18:1/22:0)	HMDB04952				0.142128	0.902868	-0.238585	-0.38345	14.4258	16.5283	15.2864	15.3493	15.2341	14.9414
	0.132431	-0.22102	L-Methionine	HMDB00696	C00073			0.132431	0.9032	-0.22102	-0.359824	21.264	22.1454	23.0791	21.649	22.5818	21.5946
	0.178001	-0.206511	Sphingomyelin (d18:0/24:1(15Z))	HMDB12095				0.178001	0.882707	-0.206511	-0.468618	26.3244	26.0459	24.9734	25.6685	25.7871	25.2686
	0.192755	-0.190027	Propionyl-L-carnitine	HMDB0000824	C03017			0.192755	0.880454	-0.190027	-0.502731	17.9741	17.3282	17.9991	17.866	16.9621	17.9032
	0.0414507	-0.174285	Adenosine triphosphate	HMDB00538	C00002			0.0414507	0.961123	-0.174285	-0.121749	21.9982	25.5257	26.7001	25.0058	24.2252	24.4702
	0.125422	-0.161669	ADP	HMDB01341	C00008			0.125422	0.9032	-0.161669	-0.342571	20.2452	18.7944	19.2039	19.629	19.014	19.1154
	0.111366	-0.151475	Sphingomyelin (d17:1/24:1(15Z))	HMDB11696				0.111366	0.924273	-0.151475	-0.307497	23.8296	23.8633	22.381	23.2957	23.2384	23.0854
	0.0731133	-0.136892	Sphingomyelin (d18:0/12:0)	HMDB12084				0.0731133	0.944255	-0.136892	-0.208455	23.4051	23.1361	21.3592	22.3367	22.7732	22.3798
	0.079305	-0.134285	Pyridoxal	HMDB01545	C00250			0.079305	0.944255	-0.134285	-0.224877	22.5632	24.3256	23.013	23.2688	23.5877	22.6425
	0.0479346	-0.127654	D-Fructose 2,6-bisphosphate	HMDB01047	C00665			0.0479346	0.954706	-0.127654	-0.139901	20.1331	19.0507	17.1518	18.9042	18.939	18.1095
	0.0868213	-0.119349	Sphingomyelin (d18:1/18:0)	HMDB01348				0.0868213	0.944255	-0.119349	-0.244599	31.9686	31.8371	30.5283	31.4404	31.5327	31.0028
	0.0328763	-0.118662	Folic acid	HMDB00121	C00504			0.0328763	0.967361	-0.118662	-0.0974001	15.6601	19.2481	17.3047	16.8633	18.5423	16.4514
	0.059729	-0.111135	Sphingomyelin (d18:1/26:1(17Z)), Sphingomyelin (d18:0/26:1(17Z))	n/a, HMDB13461				0.059729	0.952749	-0.111135	-0.172383	25.7233	26.1211	24.0358	25.1819	25.328	25.0369
	0.0713703	-0.105078	Sphingomyelin (d18:1/23:0)	HMDB12105				0.0713703	0.944255	-0.105078	-0.203802	22.4764	22.4758	20.9597	21.9787	21.9555	21.6625
	0.0673146	-0.0901661	Sphingomyelin (d18:0/18:0)	HMDB12087				0.0673146	0.944255	-0.0901661	-0.192925	30.6307	30.3067	29.1742	30.0358	30.1567	29.6485
	0.0701343	-0.0848001	Sphingomyelin (d18:1/22:0), Sphingomyelin (d18:0/22:1(13Z))	HMDB12103, HMDB12092				0.0701343	0.944255	-0.0848001	-0.200495	29.5991	29.6055	28.4675	29.1522	29.4602	28.8052
	0.0509151	-0.0776825	Sphingomyelin (d18:1/22:1(13Z))	HMDB12104				0.0509151	0.954706	-0.0776825	-0.148174	28.6344	28.346	27.0072	27.9562	28.1629	27.6354
	0.0533789	-0.0660362	L-Serine	HMDB00187	C00065			0.0533789	0.954706	-0.0660362	-0.154979	20.476	21.7266	20.4762	21.0035	20.7442	20.733
	0.00906452	-0.0361017	Ceramide (d18:0/18:0)	HMDB11761				0.00906452	0.986996	-0.0361017	-0.0275451	15.382	19.0925	15.0695	16.8876	16.4138	16.1343
	0.0119097	-0.0216223	Sphingomyelin (d18:0/20:2(11Z,14Z))	HMDB13465				0.0119097	0.986996	-0.0216223	-0.0360772	25.3734	24.9226	23.4782	24.5653	24.884	24.2599
	0.00146745	-0.00227547	Sphingomyelin (d18:0/22:1(13Z)(OH))	HMDB13466				0.00146745	0.996627	-0.00227547	-0.00449764	22.2437	22.4062	20.8415	21.8953	21.9508	21.6385
	0.0120731	0.015405	Sphingomyelin (d16:1/24:1(15Z))	HMDB11694				0.0120731	0.986996	0.015405	0.0365656	30.7905	30.7537	29.6764	30.3917	30.7999	30.0753
	0.0223452	0.0337238	Sphingomyelin (d18:1/12:0)	HMDB12096				0.0223452	0.980245	0.0337238	0.0669296	28.1021	27.1411	26.4284	27.4824	27.2806	27.0098
	0.13456	0.069966	N-Acetylaspartylglutamic acid	HMDB01067	C12270			0.13456	0.9032	0.069966	0.365035	25.3612	25.1466	25.1406	25.4828	25.4435	24.932
	0.0315794	0.0786784	Valerylcarnitine	HMDB0013128				0.0315794	0.967361	0.0786784	0.0936824	17.5538	15.1436	15.6646	16.7342	15.3904	16.4734
	0.101539	0.142323	Sphingomyelin (d18:0/22:3(10Z,13Z,16Z))	HMDB13468				0.101539	0.936752	0.142323	0.282579	26.2715	25.9506	24.7397	25.7454	26.1479	25.4954
	0.182042	0.146162	L-Asparagine	HMDB00168	C00152			0.182042	0.882707	0.146162	0.47801	17.8366	18.5933	17.5994	18.2588	18.16	18.049
	0.306478	0.151905	N-Acetylglutamine	HMDB06029	n/a			0.306478	0.829301	0.151905	0.752212	17.7822	17.5055	17.301	17.9173	17.4142	17.713
	0.301461	0.192924	Sphingomyelin (d17:1/24:0)	HMDB11695				0.301461	0.829301	0.192924	0.74161	23.6761	23.5555	22.9223	23.7838	23.5593	23.3896
	0.162724	0.22736	Sphingomyelin (d18:1/20:0)	HMDB12102				0.162724	0.895841	0.22736	0.432753	29.3205	29.1769	27.9301	28.9113	29.5803	28.618
	0.230072	0.229709	Sphingomyelin (d18:0/20:0)	HMDB12090				0.230072	0.880454	0.229709	0.586985	31.4006	31.1826	30.2476	31.2701	31.4029	30.8471
	0.196036	0.324448	Ceramide (d18:1/24:0)	HMDB04956				0.196036	0.880454	0.324448	0.510251	13.1625	15.2422	13.6204	14.175	14.4201	14.4033
	0.564177	0.332662	N-Acetyl-L-aspartic acid	HMDB00812	C01042			0.564177	0.736653	0.332662	1.27046	26.2515	25.633	25.6143	26.276	25.8553	26.3655
	0.0709792	0.340239	Adenylsuccinic acid	HMDB00536	C03794			0.0709792	0.944255	0.340239	0.202756	20.1306	15.3711	15.0942	17.8054	16.5033	17.3079
	0.179443	0.397989	Deoxycytidine	HMDB00014	C00881			0.179443	0.882707	0.397989	0.471972	17.2327	15.3127	15.6953	16.7144	17.3891	15.3313
	0.451	0.407234	L-Glutamic acid	HMDB00148	C00025			0.451	0.778042	0.407234	1.04748	25.3663	24.5931	24.1557	25.3404	24.8016	25.1948
	0.428669	0.418908	Sphingomyelin (d18:0/22:0)	HMDB12091				0.428669	0.778042	0.418908	1.00286	28.9314	28.4573	27.763	28.6668	29.2761	28.4655
	0.249107	0.429104	Cytidine	HMDB00089	C00475			0.249107	0.865373	0.429104	0.628973	24.5197	22.6147	22.3806	23.5969	23.7432	23.4621
	1.21823	0.463757	N-Acetylglutamine	HMDB06029	n/a			1.21823	0.533318	0.463757	2.59286	18.7928	18.4187	18.1894	18.8748	18.9293	18.9881
	0.492286	0.493495	Sphingomyelin (d19:1/24:1(15Z))	HMDB11699				0.492286	0.751441	0.493495	1.12934	22.6015	22.2827	21.269	22.5132	22.8569	22.2636
	0.608835	0.620146	Sphingomyelin (d18:0/24:1(15Z)(OH)), Sphingomyelin (d18:1/25:0)	HMDB13469, n/a				0.608835	0.736653	0.620146	1.3576	21.3461	20.8922	19.9275	21.2685	21.6904	21.0673
	0.79366	0.674302	Ceramide (d18:1/19:0)	n/a				0.79366	0.648305	0.674302	1.71857	14.0209	14.4136	13.9011	15.5071	14.4112	14.4403
	0.212961	0.687368	Ceramide (d18:0/24:1)	HMDB11769				0.212961	0.880454	0.687368	0.548691	14.7365	18.1614	14.1898	16.6916	16.2832	16.1749
	0.410454	0.740052	Ceramide (d18:0/22:0)	HMDB11765				0.410454	0.778042	0.740052	0.966245	13.4659	14.7908	12.3204	14.3717	14.6851	13.7404
	0.473201	0.855822	4-Hydroxybenzoic acid	HMDB00500	C00156			0.473201	0.761226	0.855822	1.09159	18.4442	18.0096	16.2232	19.1324	18.3248	17.7871
	0.29425	0.875627	Adenosine	HMDB00050	C00212			0.29425	0.829301	0.875627	0.726317	26.9889	23.0542	24.4865	26.438	25.4392	25.2794
	0.915555	0.876439	5'-Methylthioadenosine	HMDB01173	C00170			0.915555	0.626751	0.876439	1.96065	21.8902	21.0876	21.0301	22.5908	22.534	21.5125
	1.0064	0.884511	Ethanolamine	HMDB00149	C00189			1.0064	0.593541	0.884511	2.14497	26.1179	25.5272	24.7807	26.4999	26.5051	26.0744
	0.267742	0.908509	N-Acetyl-L-methionine	HMDB11745	C02712			0.267742	0.859731	0.908509	0.669513	15.6201	11.7394	15.9212	15.6217	15.3434	15.0412
	0.972666	1.1287	Ceramide (d18:0/24:0)	HMDB11768				0.972666	0.597304	1.1287	2.07607	13.1673	13.753	12.6127	13.7744	15.1634	13.9812
	1.08257	1.15525	Ceramide (d18:1/23:0)	HMDB00950				1.08257	0.533318	1.15525	2.30279	12.3692	11.674	12.4604	12.4707	13.5911	13.9076
	1.24257	1.29593	Ceramide (d18:1/25:0)	HMDB04957				1.24257	0.533318	1.29593	2.64626	19.4756	18.5178	18.262	20.1816	20.5256	19.436
