## Supplementary material for "Mutant Huntingtin impairs neurodevelopment in human brain organoids through CHCHD2-mediated neurometabolic failure": Supp data 10

### Sheet: Table S10
Primers and sequences
PCR
	Forward	Reverse
HTT PCR	CTTGCTGTGTGAGGCAGAAC	CGAGAGGACAAGGGAAGACC
qPCR
	Forward	Reverse
GAPDH	CTGGTAAAGTGGATATTGTTGCCAT	TGGAATCATATTGGAACATGTAAACC
OAZ1	GGATCCTCAATAGCCACTGC	TACAGCAGTGGAGGGAGACC
ACTB	TCAAGATCATTGCTCCTCCTGAG	ACATCTGCTGGAAGGTGGACA
SOX2	GTATCAGGAGTTGTCAAGGCAGAG	TCCTAGTCTTAAAGAGGCAGCAAAC
NESTIN	TTCCCTCAGCTTTCAGGAC	GAGCAAAGATCCAAGACGC
PAX6	CCAGGGCAATCGGTGGTAGT	ACGGGCACTCCCGCTTATAC
DARPP32	CTGAAGACCAAGTGGAAGAC	GATGTCCCCTCCACTTCCTC
GAD67	CGAGGACTCTGGACAGTAGAGG	GATCTTGAGCCCCAGTTTTCTG
Sequencing primers	Forward
U6	GAGGGCCTATTTCCCATG
HTT_donor	CGCTCAGGTTCTGCTTTT
EF1a	TCAAGCCTCAGACAGTGGTTC
sgRNA oligos
sgHtt#1_target oligo A	CACCGCTGCTGCTGGAAGGACTTG
sgHtt#1_target oligo B	AAACCAAGTCCTTCCAGCAGCAGC
sgHtt#2_target oligo A	CACCGCGGCTCCTCAGCCACAGCC
sgHtt#2_target oligo B	AAACGGCTGTGGCTGAGGAGCCGC
HDR template
dsDNA_HTT_70Q_Donor	CTCTCCGTTGAGCCCCGCGCCTTCGCCCGGGTGGGGCGCTGCGCTGTCAGCGGCCTTGCTGTGTGAGGCAGAACCTGCGGGGGCAGGGGCGGGCTGGTTCCCTGGCCAGCCATTGGCAGAGTCCGCAGGCTAGGGCTGTCAATCATGCTGGCCGGCGTGGCCCCGCCTCCGCCGGCGCGGCCCCGCCTCCGCCGGCGCAGCGTCTGGGACGCAAGGCGCCGTGGGGGCTGCCGGGACGGGTCCAAGATGGACGGCCGCTCAGGTTCTGCTTTTACCTGCGGCCCAGAGCCCCATTCATTGCCCCGGTGCTGAGCGGCGCCGCGAGTCGGCCCGAGGCCTCCGGGGACTGCCGTGCCGGGCGGGAGACCGCCATGGCGACCCTGGAAAAGCTGATGAAGG…
siRNA Sequences (mix of 4 sequences per gene target)
gene	sequence 1	sequence 2	sequence 3	sequence 4
CHCHD2	CGGAUUGGCCUAAUGAAGA	GUGAGGGUAUAAAGUGUAA	GAAUCUGGGACUGGGCAAA	AGUUCAACCUGGAGAGAUG
HTT	UAACGUGGCUCAUUGUAAA	GAACUAUCCUCUGGACGUA	CAACAUGUGUGCAGUUACA	UAAUUAGGCUUGUCCCAAA
BDNF	GUAUGUACAUUGACCAUUA	GAUAGUGGAUUUAUGUUGU	GAGCGUGUGUGACAGUAUU	CAUCAUUGGCUGACACUUU
ON-TARGETplus Non-targeting Control	UGGUUUACAUGUCGACUAA	UGGUUUACAUGUUGUGUGA	UGGUUUACAUGUUUUCUGA	UGGUUUACAUGUUUUCCUA
